# Chronic treatment with fluoxetine downregulates mitochondrial activity in parvalbumin interneurons of prefrontal cortex

**DOI:** 10.1101/2024.09.27.615344

**Authors:** Elias Jetsonen, Ilida Suleymanova, Eero Castrén, Juzoh Umemori

**Affiliations:** Neuroscience Center, HiLIFE, University of Helsinki, Finland; Faculty of Biological and Environmental Sciences, University of Helsinki, Finland; Gene and cell technology, A.I. Virtanen Institute, University of Eastern Finland

**Author notes:** Shared Corresponding Authors: Eero Castren, MD, PhD, Neuroscience Center, HiLIFE, University of Helsinki, Finland, Address: University of Helsinki, P.O. Box 56, 00014 Helsinki, Finland, Juzoh Umemori, PhD, Neuroscience Center, HiLIFE, University of Helsinki, Finland, Gene and Cell Technology, A.I. Virtanen Institute, University of Eastern Finland, Address: A.I. Virtanen Institute, P.O. Box 1627, 70211 Kuopio, Finland.

**Keywords:** Parvalbumin interneurons, SSRI, neural plasticity, cell-type specific transcriptome, mitochondria, BDNF, TrkB

## Abstract

Chronic treatment with fluoxetine, a widely prescribed selective serotonin reuptake inhibitor (SSRI), is known to promote neural plasticity. The role of fluoxetine in plasticity has been particularly tied to parvalbumin-positive interneurons (PV-INs), which are critical regulators of inhibitory tone and synaptic plasticity. Our previous studies have highlighted behavioral plasticity and gene expression changes in the visual cortex and hippocampus after chronic treatment with fluoxetine. However, the impact of fluoxetine treatment on gene expression and neuronal function in the prefrontal cortex (PFC) remains unclear. This study aimed to investigate the effects of chronic fluoxetine treatment on PV-INs in the PFC. Using Translating Ribosome Affinity Purification (TRAP), we found that fluoxetine treatment downregulated pathways involved in mitochondrial energy production, including multiple steps of the respiratory chain. Upregulated genes were associated with phosphatase activity, voltage-gated potassium channels, and amino acid transmembrane transport. Mitochondrial analysis for sorted cells demonstrated mitochondrial membrane potential was reduced in PV-INs, but increased in non-PV-INs in the PFC. These observations indicate altered mitochondrial dynamics between the cell types and reduced mitochondrial activity in PV-INs, potentially contributing to their disinhibition. Immunohistochemical analyses further demonstrated reduced PV expression and weakened perineuronal nets in specific PFC regions, suggesting elevated plasticity, and potentially explaining the modulation of fear and anxiety-related behaviors that were previously observed. Our results underscore the differential impact of chronic fluoxetine on gene expression and mitochondrial function in PV-INs, suggesting region-specific disinhibition and enhanced synaptic plasticity in the PFC.
