## Supplemental table 1 for "Chronic treatment with fluoxetine downregulates mitochondrial activity in parvalbumin interneurons of prefrontal cortex"

### Sheet: Sheet1
	Host	Company	Product No	Dilution/concentration	Purpose
anti-GFP antibody	Mouse	MSKCC	HtzGFP_04 (clone19F7)	178 μg for 1 ml of beads	TRAP
anti-GFP antibody	Mouse	MSKCC	HtzGFP_02 (clone 19C8)	178 μg for 1 ml of beads	TRAP
anti-PV antibody	Guinea pig	Synaptic systems	195004	500	IHC
Lectin WFA conjugated with biotin		Sigma-Aldrich	L1516	200	IHC
anti-TOMM22 antibody	rabbit	Sigma-Aldrich	12352203	200	IHC
anti-Guineapig anntibody conjugated with Alexa 488	Donkey	Jackson laboratory	706-545-148	400	IHC
ZyMAX streptavidin conjugated with Alexa Fluor633		ThermoFisher	S21375	400	IHC
anti-rabbit antibody conjugated with Alexa546	Donkey	ThermoFisher	A10040	500	IHC
