## Supplemental table 3 for "Chronic treatment with fluoxetine downregulates mitochondrial activity in parvalbumin interneurons of prefrontal cortex"

### Sheet: Upregulated pathways
Figure number	ID	Description	GeneRatio	BgRatio	pvalue	p.adjust	qvalue	geneID	Count
1	GO:0005543	phospholipid binding	8/144	492/28407	0.0037074270656322	0.0493087799729082	0.039806059020472	13855/58994/14073/277360/76559/238266/17755/320119	8
2	GO:0003779	actin binding	8/144	448/28407	0.00209595088956421	0.0363601915189617	0.0293529049064828	80297/14083/56376/54004/72565/320878/17755/57778	8
3	GO:0005216	monoatomic ion channel activity	9/144	437/28407	0.000406089379222692	0.0269486559534088	0.0217551476632188	55963/66950/226922/26372/15561/269717/56543/16491/382571	9
4	GO:0015079	potassium ion transmembrane transporter activity	5/144	160/28407	0.00136536276866582	0.0363601915189617	0.0293529049064828	226922/77031/56543/16491/382571	5
5	GO:0046873	metal ion transmembrane transporter activity	10/144	437/28407	8.22865584318588e-05	0.00968134702713742	0.00781557100726566	20512/227059/226922/11941/102680/77031/269717/56543/16491/382571	10
6	GO:0022839	monoatomic ion gated channel activity	7/144	315/28407	0.00116157922592696	0.0363601915189617	0.0293529049064828	66950/226922/26372/15561/56543/16491/382571	7
7	GO:0005244	voltage-gated monoatomic ion channel activity	5/144	197/28407	0.00336977930731543	0.0481993651797905	0.0389104491360398	226922/26372/56543/16491/382571	5
8	GO:0005249	voltage-gated potassium channel activity	4/144	97/28407	0.00152311908572445	0.0363601915189617	0.0293529049064828	226922/56543/16491/382571	4
9	GO:0022836	gated channel activity	7/144	320/28407	0.001271538149621	0.0363601915189617	0.0293529049064828	66950/226922/26372/15561/56543/16491/382571	7
10	GO:0022832	voltage-gated channel activity	5/144	198/28407	0.0034432458320841	0.0481993651797905	0.0389104491360398	226922/26372/56543/16491/382571	5
11	GO:0005267	potassium channel activity	4/144	122/28407	0.00350321200554868	0.0481993651797905	0.0389104491360398	226922/56543/16491/382571	4
12	GO:0022853	active monoatomic ion transmembrane transporter activity	6/144	234/28407	0.00126944488090572	0.0363601915189617	0.0293529049064828	20512/227059/11941/102680/21871/77031	6
13	GO:0015291	secondary active transmembrane transporter activity	7/144	290/28407	0.000718518079404631	0.035836089210306	0.0289298068812917	20512/55963/227059/26372/20502/102680/77031	7
14	GO:0015175	neutral L-amino acid transmembrane transporter activity	3/144	46/28407	0.00165082228171843	0.0363601915189617	0.0293529049064828	20512/55963/102680	3
15	GO:0015193	L-proline transmembrane transporter activity	2/144	10/28407	0.00111813194346189	0.0363601915189617	0.0293529049064828	55963/102680	2
16	GO:0015179	L-amino acid transmembrane transporter activity	4/144	71/28407	0.000472783437779102	0.0269486559534088	0.0217551476632188	20512/55963/102680/72055	4
17	GO:0046943	carboxylic acid transmembrane transporter activity	5/144	174/28407	0.00197314051787171	0.0363601915189617	0.0293529049064828	20512/55963/20502/102680/72055	5
17	GO:0019903	protein phosphatase binding	5/144	191/28407	0.00295247140708434	0.0453090804394866	0.0365771761363485	20852/104248/11774/73340/14083	5
18	GO:0015171	amino acid transmembrane transporter activity	5/144	90/28407	9.70561105477435e-05	0.00968134702713742	0.00781557100726566	20512/55963/20502/102680/72055	5
19	GO:0008514	organic anion transmembrane transporter activity	6/144	250/28407	0.00177509499416313	0.0363601915189617	0.0293529049064828	20512/55963/227059/20502/102680/72055	6
20	GO:0022804	active transmembrane transporter activity	10/144	435/28407	7.92349601217383e-05	0.00968134702713742	0.00781557100726566	20512/55963/27410/227059/26372/11941/20502/102680/21871/77031	10
21	GO:0005342	organic acid transmembrane transporter activity	5/144	175/28407	0.00202302565095141	0.0363601915189617	0.0293529049064828	20512/55963/20502/102680/72055	5
22	GO:0004674	protein serine/threonine kinase activity	8/144	441/28407	0.00190113807040539	0.0363601915189617	0.0293529049064828	20620/225724/13728/20874/104318/75607/108058/320119	8
23	GO:0004721	phosphoprotein phosphatase activity	5/144	162/28407	0.0014423414617064	0.0363601915189617	0.0293529049064828	19280/14083/56294/19268/103199	5
24	GO:0016791	phosphatase activity	6/144	263/28407	0.00228799733712803	0.0373768927359495	0.0301736688489659	19280/14083/64898/56294/19268/103199	6
25	GO:0042578	phosphoric ester hydrolase activity	8/144	350/28407	0.000431848283513952	0.0269486559534088	0.0217551476632188	19280/14083/64898/58994/56294/19268/103199/18798	8
26	GO:0004725	protein tyrosine phosphatase activity	4/144	92/28407	0.00125247793488959	0.0363601915189617	0.0293529049064828	19280/14083/56294/19268	4
28	GO:0019902	phosphatase binding	8/144	243/28407	3.53719057661945e-05	0.00968134702713742	0.00781557100726566	20852/80297/104248/11774/73340/14083/224170/12953	8
29	GO:0005319	lipid transporter activity	5/144	181/28407	0.00234191057242791	0.0373768927359495	0.0301736688489659	74309/27410/11981/245860/76559	5
30	GO:0140303	intramembrane lipid transporter activity	3/144	46/28407	0.00165082228171843	0.0363601915189617	0.0293529049064828	27410/11981/245860	3

### Sheet: Downregulated pathways
Figure number	ID	Description	GeneRatio	BgRatio	pvalue	p.adjust	qvalue	geneID	Count
31	GO:0008429	phosphatidylethanolamine binding	2/144	12/28407	0.00162905052497506	0.0246274108775641	0.0209809603216602	56486/93739	2
32	GO:0046933	proton-transporting ATP synthase activity, rotational mechanism	3/144	16/28407	6.80634120854166e-05	0.00349845938119041	0.00298046099237193	66043/71679/27425	3
33	GO:0015252	proton channel activity	3/144	23/28407	0.0002097226229172	0.00489988309906549	0.00417438330782561	66043/71679/27425	3
34	GO:0015078	proton transmembrane transporter activity	6/144	122/28407	3.81153332187614e-05	0.00244891015930542	0.00208631297618483	12858/66043/66144/228033/71679/27425	6
35	GO:0003735	structural constituent of ribosome	18/144	178/28407	1.70454539034057e-18	4.38068165317527e-16	3.73205727569304e-16	56040/20084/75617/67840/68463/20044/102462/66047/66481/24030/19951/268449/20068/68436/619547/319195/20054/66845	18
36	GO:0019843	rRNA binding	4/144	75/28407	0.000582236018996733	0.0115103582217047	0.00980608031994498	20084/102462/268449/319195	4
37	GO:0032977	membrane insertase activity	2/144	17/28407	0.00330152626809351	0.0424246125450016	0.0361430244086026	30059/18117	2
38	GO:0140597	protein carrier chaperone	3/144	34/28407	0.000680297810678009	0.0124883240960177	0.0106392439564681	19231/30059/18117	3
39	GO:0140104	molecular carrier activity	4/144	96/28407	0.00146601474674044	0.0235478618695183	0.0200612544290797	19231/30059/70316/18117	4
40	GO:0097177	mitochondrial ribosome binding	2/144	13/28407	0.00191885041046434	0.0273969197494075	0.0233404026536013	70316/66487	2
41	GO:0043022	ribosome binding	4/144	118/28407	0.00310860139202392	0.0420479240921131	0.0358221102238768	68969/66384/70316/66487	4
42	GO:0043021	ribonucleoprotein complex binding	6/144	195/28407	0.000492708194639845	0.0105521671685367	0.00898976355132348	68969/56040/66384/70316/107686/66487	6
43	GO:0015399	primary active transmembrane transporter activity	7/144	142/28407	8.34788532099817e-06	0.00107270326374827	0.000913873761456642	12858/66144/75406/72900/66916/27425/217262	7
44	GO:0003954	NADH dehydrogenase activity	3/144	21/28407	0.000158673650404275	0.00453101423932208	0.00386013091041979	75406/72900/66916	3
45	GO:0009055	electron transfer activity	4/144	50/28407	0.000121675665395521	0.00390883075083111	0.00333007084240373	12858/75406/72900/66916	4
47	GO:0050136	NADH dehydrogenase (quinone) activity	3/144	19/28407	0.000116467529441496	0.00390883075083111	0.00333007084240373	75406/72900/66916	3
48	GO:0015453	oxidoreduction-driven active transmembrane transporter activity	4/144	34/28407	2.60924378043741e-05	0.00223525217190805	0.00190429019765257	12858/75406/72900/66916	4
49	GO:0003955	NAD(P)H dehydrogenase (quinone) activity	3/144	22/28407	0.000183046101513537	0.0047042848088979	0.00400774622261218	75406/72900/66916	3
49	GO:0016655	oxidoreductase activity, acting on NAD(P)H, quinone or similar compound as acceptor	3/144	38/28407	0.000944956435655003	0.0161902535975557	0.0137930483239467	75406/72900/66916	3
50	GO:0008137	NADH dehydrogenase (ubiquinone) activity	3/144	18/28407	9.84432059649723e-05	0.00390883075083111	0.00333007084240373	75406/72900/66916	3
